# Dynamic Organellar Mapping in yeast reveals extensive protein localization changes during ER stress

**DOI:** 10.1101/2025.02.21.639471

**Authors:** Anna Platzek, Julia P Schessner, Klára Odehnalová, Georg H H Borner, Sebastian Schuck

**Affiliations:** Heidelberg University Biochemistry Center, Heidelberg, Germany; Department of Proteomics and Signal Transduction, Systems Biology of Membrane Trafficking Research Group, Max-Planck Institute of Biochemistry, Martinsried, Germany

**Keywords:** spatial proteomics, protein profiling, folding stress, protein relocalization

## Abstract

Sophisticated techniques are available for systematic studies of yeast cell biology. However, it remains challenging to investigate protein subcellular localization changes on a proteome-wide scale. Here, we apply Dynamic Organellar Maps (DOMs) by label-free mass spectrometry to detect localization changes of native, untagged proteins during endoplasmic reticulum (ER) stress. We find that hundreds of proteins shift between cellular compartments. For example, we show that numerous secretory pathway proteins accumulate in the ER, thus defining the extent and selectivity of ER retention of misfolded proteins. Furthermore, we identify candidate cargo proteins of the ER reflux pathway, determine constituents of reticulon clusters that segregate from the remainder of the ER and provide evidence for altered nuclear pore complex composition and nuclear import. These findings uncover protein relocalization as a major aspect of cellular reorganization during ER stress and establish DOMs as a powerful discovery tool in yeast.
