## Supplementary material for "Dynamic Organellar Mapping in yeast reveals extensive protein localization changes during ER stress": Table S6

### Sheet: summary nucleoporins
ORF	Name	description	DTT hit?	predicted shift away from NE?	DTT-induced cytosolic puncta?	assessment of fluorescent images of untreated and DTT-treated cells
YKR095W	MLP1	nuclear basket	yes	no	no	only NE signal
YIL149C	MLP2	nuclear basket	yes	no	no	only NE signal
YOR098C	NUP1	nuclear basket	yes	no	no	only NE signal
YLR335W	NUP2	nuclear basket	no	no	no	only NE signal
YAR002W	NUP60	nuclear basket	yes	no	no	only NE signal
YMR129W	POM152	membrane ring	no	no	no	only NE signal
YLR018C	POM34	membrane ring	yes	no	no	only NE signal
YML031W	NDC1	membrane ring	yes	no	no	only NE signal, including NE punctum in both untreated and DTT-treated cells
YKR082W	NUP133	outer ring/Y complex	yes	no	no	only NE signal
YDL116W	NUP84	outer ring/Y complex	yes	no	no	only NE signal
YJR042W	NUP85	outer ring/Y complex	yes	no	no	only NE signal
YKL057C	NUP120	outer ring/Y complex	yes	no	no	only NE signal
YGL092W	NUP145	outer ring/Y complex; N-terminal fragment additionally linker Nups	yes	no	no	only NE signal
YMR153W	NUP53	inner ring	yes	no	no	only NE signal
YDL088C	ASM4/NUP59	inner ring	no	no	no	only NE signal
YER105C	NUP157	inner ring	yes	no	no	only NE signal
YBL079W	NUP170	inner ring	yes	no	no	only NE signal
YML103C	NUP188	inner ring	yes	no	no	only NE signal
YJL039C	NUP192	inner ring	yes	yes	yes	no puncta in untreated cells; some cytosolic puncta and also general cytosolic signal with DTT
YFR002W	NIC96	inner ring	yes	yes	yes	no puncta in untreated cells; some cytosolic puncta with DTT
YGL172W	NUP49	channel complex/inner ring	yes	yes	yes	no puncta in untreated cells; some cytosolic puncta with DTT
YGR119C	NUP57	channel complex/inner ring	yes	yes	yes	some cytosolic puncta already without DTT; more cytosolic puncta with DTT
YJL041W	NSP1	channel complex/inner ring and cytoplasmic filaments	yes	yes	yes	a small number of cytosolic puncta already without DTT; more and larger cytosolic puncta and some general cytosolic signal with DTT
YMR047C	NUP116	linker Nups/asymmetric FG Nup; Nup116-Gle2 complex	yes	yes	yes	no puncta in untreated cells; cytosolic puncta with DTT
YER107C	GLE2	linker Nups/asymmetric FG Nup; Nup116-Gle2 complex	yes	yes	yes	no puncta in untreated cells; a few cytosolic puncta with DTT
YKL068W	NUP100	linker Nups/asymmetric FG Nup	no	no	no	only NE signal
YIL115C	NUP159	cytoplasmic filaments/mRNA export platform	yes	yes	yes	a small number of cytosolic puncta already without DTT; more and larger cytosolic puncta with DTT
YJL061W	NUP82	cytoplasmic filaments/mRNA export platform	yes	yes	yes	a small number of cytosolic puncta already without DTT; more cytosolic puncta with DTT
YDR192C	NUP42	cytoplasmic filaments/mRNA export platform	no	no	yes	no puncta in untreated cells but some general cytosolic signal; cytosolic puncta with DTT
YDL207W	GLE1	cytoplasmic filaments/mRNA export platform	no	no	yes	no puncta in untreated cells; some cytosolic puncta with DTT
YDR424C	DYN2	cytoplasmic filaments/mRNA export platform	yes	yes	yes	some cytosolic puncta already without DTT; more cytosolic puncta with DTT
